# DNA binding by ATPase-adjacent domains stimulates SMCHD1 ATPase activity

**DOI:** 10.64898/2026.02.05.704097

**Authors:** Alexandra D. Gurzau, Richard W. Birkinshaw, Andrew Leis, Tamara Cameron, Megan Iminitoff, Kelsey Breslin, Iromi Wickramasinghe, Samantha Eccles, Hannah K. Vanyai, Quentin A. Gouil, Peter E. Czabotar, James M. Murphy, Marnie E. Blewitt

## Abstract

SMCHD1 is an epigenetic regulator in which heterozygous variants are reported in facioscapulohumeral muscular dystrophy (FSHD), as well as Bosma arhinia microphthalmia syndrome (BAMS). While we have previously shown that SMCHD1 is able to interact with nucleic acids via its hinge domain, we have now identified a second DNA-binding site that is located C-terminal to the ATPase domain and formed by two domains: the Bromo-adjacent homology (BAH) and immunoglobulin-like 1 (IGL-1) domains. Here, we report their mode of DNA-interaction and we present the first high-resolution structure of the wild-type human SMCHD1 ATPase using site-directed mutagenesis and structural analysis via cryo-EM. We also reveal that DNA-binding at the BAH-IGL-1 domains stimulates the ATPase activity of full-length SMCHD1 *in vitro*, and demonstrate in a mouse model that ATP hydrolysis is essential for SMCHD1 function *in vivo*. Together, these findings establish bidentate DNA binding and DNA-stimulated ATP hydrolysis as central features of SMCHD1 function, providing new mechanistic insight into how SMCHD1 regulates gene silencing.

**GRAPHICAL ABSTRACT:** 
