## Supplementary Table 3 for "DNA binding by ATPase-adjacent domains stimulates SMCHD1 ATPase activity"

### Sheet: Sheet1
NSC-female-E147A-1-ATCACG_S1.129	NSC-female-E147A-1-ATCACG_S1.Cast	NSC-female-E147A-2-CGATGT_S2.129	NSC-female-E147A-2-CGATGT_S2.Cast	NSC-female-wt4-TTAGGC_S3.129	NSC-female-wt4-TTAGGC_S3.Cast	NSC-female-wt3-GCCAAT_S6.129	NSC-female-wt3-GCCAAT_S6.Cast	ensembl_gene_id	mgi_symbol	chromosome_name	strand	start_position	end_position	logFC	logCPM	LR	PValue	padj
112	0	96	0	99	0	131	0	ENSMUSG00000073295	Nudt11	X	1	6047453	6055110	0.503158	8.26894	-2.57444e-09	1	1
100	0	48	1	48	0	93	0	ENSMUSG00000073293	Nudt10	X	-1	6168696	6173015	4.16475	7.75887	0.871648	0.3505	0.638825
271	1	299	0	282	0	239	0	ENSMUSG00000068270	Shroom4	X	1	6399854	6637448	4.06439	9.40739	0.827925	0.362873	0.643586
545	0	863	2	1497	8	406	0	ENSMUSG00000062393	Dgkk	X	1	6779306	6948363	-2.14047	10.9616	3.17755	0.0746566	0.290668
622	1	728	3	764	1	610	2	ENSMUSG00000004317	Clcn5	X	-1	7153810	7319358	-0.318914	10.6213	0.068687	0.793258	1
88	0	75	0	32	0	43	0	ENSMUSG00000046269	Usp27x	X	-1	7371274	7375830	-0.757592	7.48136	4.13417e-08	0.999838	1
49	0	65	0	55	0	74	0	ENSMUSG00000031144	Syp	X	1	7638471	7653256	0.587388	7.5587	4.04709e-09	0.999949	1
1274	0	660	1	651	0	1257	0	ENSMUSG00000031146	Plp2	X	-1	7667941	7671390	4.21647	11.0197	0.898097	0.343293	0.635167
1292	284	1257	289	985	5	1277	2	ENSMUSG00000031148	Gpkow	X	1	7697131	7710262	5.401	12.0595	50.8929	9.75435e-13	7.33527e-11
91	4	106	6	66	0	64	0	ENSMUSG00000039382	Wdr45	X	1	7714333	7728206	6.85775	8.01138	5.52686	0.0187267	0.103548
652	2	628	4	531	0	549	1	ENSMUSG00000031149	Praf2	X	1	7728439	7731064	1.56495	10.4048	1.09397	0.295593	0.602145
55	0	53	0	38	0	42	0	ENSMUSG00000031150	Ccdc120	X	-1	7731714	7750905	-0.0695723	7.23345	1.22402e-09	0.999972	1
602	5	727	8	637	0	492	1	ENSMUSG00000000134	Tfe3	X	1	7762560	7775202	2.65149	10.4879	3.9772	0.0461202	0.215472
835	30	827	38	573	0	444	1	ENSMUSG00000031153	Gripap1	X	1	7789765	7820567	4.55384	10.7066	16.2905	5.43356e-05	0.000537637
515	80	443	65	317	2	362	2	ENSMUSG00000031154	Otud5	X	1	7841364	7876626	3.90773	10.3987	21.5503	3.44672e-06	4.61544e-05
135	18	141	18	99	1	81	0	ENSMUSG00000031155	Pim2	X	1	7878262	7883432	3.74432	8.64175	9.67778	0.0018651	0.016697
336	44	323	77	259	1	231	0	ENSMUSG00000031156	Slc35a2	X	1	7884028	7894492	5.64077	10.0107	27.6658	1.44187e-07	2.71072e-06
370	56	446	102	333	1	336	3	ENSMUSG00000031157	Pqbp1	X	-1	7894519	7899269	4.22135	10.3864	25.1313	5.35568e-07	8.39057e-06
679	83	717	81	565	1	726	1	ENSMUSG00000031158	Timm17b	X	1	7899357	7908351	5.46762	10.9392	34.9409	3.39864e-09	1.06491e-07
78	0	62	0	33	0	48	0	ENSMUSG00000039278	Pcsk1n	X	1	7919822	7924410	-0.432177	7.40436	1.64905e-08	0.999898	1
1057	54	848	40	665	0	674	0	ENSMUSG00000031161	Hdac6	X	-1	7930120	7947889	10.1594	10.9801	29.4852	5.63466e-08	1.24625e-06
317	34	321	55	306	0	260	0	ENSMUSG00000039231	Suv39h1	X	-1	8061171	8074760	10.391	9.92777	31.8253	1.68678e-08	4.22819e-07
1432	4	1467	5	1008	1	1070	2	ENSMUSG00000031166	Wdr13	X	-1	8123301	8132892	0.35153	11.3857	0.100986	0.75065	1
2445	5	2968	5	1580	3	2208	2	ENSMUSG00000031167	Rbm3	X	-1	8138975	8145880	-0.28291	12.2138	0.0817512	0.774938	1
84	0	108	2	65	1	54	0	ENSMUSG00000039201	Tbc1d25	X	-1	8154472	8176181	-0.444963	7.87317	0.056301	0.812441	1
412	0	659	0	400	0	404	0	ENSMUSG00000031168	Ebp	X	-1	8185329	8193512	0.00430988	10.0749	4.14105e-10	0.999984	1
63	0	75	0	42	0	30	0	ENSMUSG00000031169	Porcn	X	-1	8193848	8206525	-0.5719	7.35243	2.19814e-08	0.999882	1
603	25	745	55	627	0	677	1	ENSMUSG00000031171	Ftsj1	X	-1	8238668	8252406	5.41821	10.7561	24.7614	6.48834e-07	9.75846e-06
101	0	97	0	57	2	94	0	ENSMUSG00000052364	B630019K06Rik	X	1	8892382	8894964	-5.97248	7.99686	4.45526	0.034794	0.172139
227	0	192	1	148	0	140	1	ENSMUSG00000047344	Lancl3	X	1	9199902	9268085	-1.24899	8.8517	0.366406	0.54497	0.82959
215	5	111	6	150	0	176	0	ENSMUSG00000015342	Xk	X	1	9272756	9313250	7.64069	8.83663	8.32816	0.00390353	0.0313418
570	8	382	1	246	0	536	1	ENSMUSG00000031176	Dynlt3	X	-1	9654267	9663003	1.96841	9.98984	1.86519	0.172027	0.490407
121	5	168	0	115	0	142	1	ENSMUSG00000031174	Rpgr	X	-1	10073621	10216920	1.34605	8.57714	0.752622	0.385647	0.659106
972	6	594	2	449	1	982	2	ENSMUSG00000058254	Tspan7	X	1	10485158	10596605	0.446317	10.7069	0.152385	0.696267	0.973525
143	5	0	1	0	3	180	11	ENSMUSG00000080811	Gm14513	X	-1	11684002	11684124	-2.14301	8.13662	4.01848	0.0450042	0.215472
424	22	387	98	359	0	375	1	ENSMUSG00000040363	Bcor	X	-1	12036740	12160355	5.70686	10.3068	27.2238	1.81216e-07	3.09714e-06
918	19	843	19	747	4	946	1	ENSMUSG00000031007	Atp6ap2	X	1	12587801	12617049	2.08943	10.9877	5.88044	0.01531	0.091374
494	78	493	74	329	1	422	0	ENSMUSG00000044148	1810030O07Rik	X	-1	12654879	12673668	6.03883	10.4658	33.3025	7.88818e-09	2.11854e-07
1369	379	1521	417	1098	7	1638	1	ENSMUSG00000064127	Med14	X	-1	12675369	12762073	5.77445	12.3898	59.5491	1.1928e-14	1.12123e-12
1710	565	1478	630	1922	2	1525	5	ENSMUSG00000031010	Usp9x	X	1	13071498	13173328	6.76269	12.8043	79.585	4.61912e-19	1.73679e-16
6748	25	5676	35	3040	23	5343	25	ENSMUSG00000084349	Rpl3-ps1	X	1	13202571	13203780	-1.05873	13.3942	2.5647	0.109273	0.383988
2053	852	1795	886	1622	549	2147	720	ENSMUSG00000000787	Ddx3x	X	1	13280970	13294052	-0.337723	14.0714	0.320182	0.571498	0.845998
639	5	562	3	517	0	710	2	ENSMUSG00000031012	Cask	X	-1	13517080	13851367	1.28512	10.455	1.10307	0.293594	0.602145
243	2	123	1	108	0	229	1	ENSMUSG00000025037	Maoa	X	1	16619698	16687818	0.685089	8.85402	0.160814	0.688408	0.969444
314	2	307	1	336	0	355	1	ENSMUSG00000040138	Ndp	X	-1	16885521	16911774	0.952451	9.6645	0.320344	0.571401	0.845998
320	63	249	58	159	1	285	2	ENSMUSG00000025040	Fundc1	X	-1	17556564	17572325	4.23717	9.88056	22.4258	2.18417e-06	3.04166e-05
481	280	395	221	274	142	306	148	ENSMUSG00000037369	Kdm6a	X	1	18162575	18279936	-0.575191	11.9612	0.898991	0.343052	0.635167
2005	3	2141	1	1519	2	1274	3	ENSMUSG00000037347	Chst7	X	1	20059560	20097521	-1.67775	11.8348	2.22273	0.135993	0.437037
157	0	145	0	91	0	87	1	ENSMUSG00000037341	Slc9a7	X	-1	20105754	20291807	-5.33113	8.35929	2.63198	0.104731	0.378189
1	41	0	52	0	45	1	46	ENSMUSG00000083033	Gm9083	X	1	20239469	20240287	-0.834403	9.39579	0.112515	0.737299	1
620	2	473	0	282	0	577	0	ENSMUSG00000060090	Rp2	X	1	20364481	20405653	4.76327	10.1123	1.40123	0.236518	0.562854
393	0	306	0	260	0	327	0	ENSMUSG00000037315	Jade3	X	1	20425688	20519939	0.093574	9.59085	-3.29503e-09	1	1
3373	33	3302	55	2335	3	2958	9	ENSMUSG00000031059	Ndufb11	X	-1	20615326	20617619	1.82286	12.6525	6.09222	0.0135778	0.0865298
5299	106	5829	188	4634	12	4751	18	ENSMUSG00000001924	Uba1	X	1	20658326	20683179	2.25239	13.4919	11.6637	0.000637317	0.00599078
1207	49	1190	73	792	1	798	12	ENSMUSG00000031065	Cdk16	X	1	20687954	20699880	2.02743	11.3148	7.62603	0.00575317	0.0441468
2313	9	1723	17	1388	0	1280	3	ENSMUSG00000031066	Usp11	X	1	20703906	20720539	1.78538	11.804	3.23267	0.0721827	0.288731
988	1	982	3	535	4	539	0	ENSMUSG00000001127	Araf	X	1	20797814	20860519	-1.59699	10.7122	1.81156	0.178321	0.490407
27	0	41	0	91	0	53	0	ENSMUSG00000001131	Timp1	X	1	20870166	20874735	1.45738	7.45847	1.51406e-07	0.99969	1
157	0	117	0	67	0	34	0	ENSMUSG00000001128	Cfp	X	-1	20925454	20931555	-1.14487	8.02752	-3.45072e-07	1	1
470	1	472	1	358	0	413	0	ENSMUSG00000009406	Elk1	X	-1	20933395	20950608	4.87999	9.96694	1.50384	0.220081	0.533875
170	1	258	0	167	1	195	0	ENSMUSG00000001134	Uxt	X	-1	20941722	20962017	-0.921592	8.99911	0.208029	0.648316	0.930408
102	0	88	0	35	0	42	0	ENSMUSG00000086877	A230072C01Rik	X	1	20961684	20986737	-0.944874	7.61297	6.46859e-08	0.999797	1
209	0	152	0	95	0	151	0	ENSMUSG00000054737	Zfp182	X	-1	21028939	21062316	-0.202973	8.63071	7.10812e-09	0.999933	1
73	0	65	0	37	0	60	0	ENSMUSG00000051537	Gm5124	X	1	21360865	21364622	-0.134218	7.48589	3.81713e-09	0.999951	1
593	4	958	2	758	3	428	0	ENSMUSG00000036782	Klhl13	X	-1	23219271	23365082	-0.0722576	10.6199	0.00377841	0.950986	1
43	0	37	0	29	0	59	1	ENSMUSG00000031093	Dock11	X	1	35888832	36076562	-4.38508	7.13022	1.7661	0.183865	0.491331
481	4	535	0	301	0	631	1	ENSMUSG00000006373	Pgrmc1	X	1	36598206	36606079	1.08099	10.1319	0.448602	0.503	0.780246
143	1	93	1	131	0	70	0	ENSMUSG00000059708	Akap17b	X	-1	36608314	36645395	4.86761	8.29307	1.48798	0.22253	0.536354
745	74	792	76	545	0	776	0	ENSMUSG00000016409	Nkap	X	1	37126795	37150746	11.1528	10.9608	42.465	7.19576e-11	3.56982e-09
187	1	111	1	90	0	182	0	ENSMUSG00000048047	Zbtb33	X	1	38189793	38197046	5.03348	8.58237	1.62728	0.202079	0.506921
1297	6	1329	18	926	3	1227	3	ENSMUSG00000016534	Lamp2	X	-1	38401357	38456454	0.886918	11.3706	1.02169	0.312119	0.620935
139	1	158	1	131	0	91	0	ENSMUSG00000001986	Gria3	X	1	41400854	41678601	4.73318	8.48581	1.38353	0.2395	0.565602
1197	19	1055	19	819	2	1330	1	ENSMUSG00000025860	Xiap	X	1	42059679	42109656	2.80224	11.2786	8.81691	0.00298452	0.0255041
781	3	966	0	626	1	790	0	ENSMUSG00000001173	Ocrl	X	1	47912387	47965868	0.466442	10.7699	0.0761025	0.78265	1
1078	5	2555	15	1469	3	816	0	ENSMUSG00000037010	Apln	X	-1	48025146	48034853	1.33559	11.6467	1.68762	0.193915	0.499398
1122	11	1621	16	1010	4	997	3	ENSMUSG00000036985	Zdhhc9	X	-1	48171969	48208878	0.741544	11.3705	0.781138	0.376793	0.653588
876	385	860	463	683	17	859	31	ENSMUSG00000063785	Utp14a	X	1	48256862	48282453	3.24686	12.1566	25.4976	4.4294e-07	7.2411e-06
179	0	139	0	112	0	130	0	ENSMUSG00000036959	Bcorl1	X	1	48341358	48408049	-0.0529403	8.54777	7.43248e-10	0.999978	1
141	1	67	0	34	3	26	1	ENSMUSG00000036932	Aifm1	X	-1	48474944	48513563	-4.58131	7.69195	9.26873	0.00233099	0.0203826
914	0	715	0	456	0	436	0	ENSMUSG00000036916	Zfp280c	X	-1	48541625	48594504	-0.537379	10.4347	4.27332e-08	0.999835	1
137	1	214	2	134	0	143	0	ENSMUSG00000031105	Slc25a14	X	1	48623413	48662294	5.43148	8.71963	2.18786	0.139102	0.439517
349	13	383	13	275	4	526	5	ENSMUSG00000031107	Rbmx2	X	1	48695004	48710723	0.876981	9.98268	1.16694	0.280032	0.586446
217	1	173	0	141	0	156	1	ENSMUSG00000031109	Enox2	X	-1	49009707	49288259	-1.14528	8.81796	0.310721	0.577238	0.851143
1158	24	775	12	324	4	525	3	ENSMUSG00000085396	Firre	X	-1	50555744	50635321	0.324179	10.6532	0.15166	0.696954	0.973525
34	0	60	0	25	0	64	0	ENSMUSG00000062184	Hs6st2	X	-1	51387212	51681856	0.394357	7.19781	4.14541e-09	0.999949	1
311	1	265	0	334	0	316	2	ENSMUSG00000031119	Gpc4	X	-1	52053021	52165252	-1.54622	9.5816	0.806217	0.369241	0.651806
57	0	38	0	22	0	76	0	ENSMUSG00000055653	Gpc3	X	-1	52272426	52613950	0.416963	7.25699	1.75007e-08	0.999894	1
384	5	435	9	249	6	392	5	ENSMUSG00000083621	Gm14586	X	-1	52772342	52772749	-0.798067	9.87921	0.913752	0.339121	0.635167
1494	2	1477	0	1022	0	1562	4	ENSMUSG00000025626	Phf6	X	1	52912266	52956943	-1.8596	11.5277	1.95792	0.161736	0.482641
1248	4	1390	2	619	1	1124	0	ENSMUSG00000025630	Hprt	X	1	52988137	53021659	1.15832	11.1807	0.58014	0.446258	0.727745
361	0	254	1	206	2	371	0	ENSMUSG00000036022	Fam122b	X	-1	53243415	53269805	-1.83306	9.51408	1.12184	0.289522	0.598133
159	0	178	1	176	0	156	2	ENSMUSG00000023074	Mospd1	X	-1	53344598	53370502	-1.68711	8.82372	0.956264	0.32813	0.635167
271	0	288	2	288	0	224	0	ENSMUSG00000051851	Rtl8c	X	1	53608032	53608432	5.03473	9.39411	1.63865	0.20051	0.506921
245	0	269	0	313	0	217	1	ENSMUSG00000067924	Rtl8b	X	-1	53669177	53670408	-4.54055	9.37159	1.90864	0.167114	0.487093
205	1	167	1	108	0	129	0	ENSMUSG00000073176	Zfp449	X	1	56346400	56365674	4.50505	8.65391	1.21289	0.27076	0.578441
893	1	652	3	427	1	342	0	ENSMUSG00000035967	Ints6l	X	1	56454857	56507843	0.216322	10.3379	0.0195531	0.888792	1
1196	295	1162	334	913	0	1638	5	ENSMUSG00000061273	Mmgt1	X	-1	56585512	56598069	6.47537	12.1314	65.6981	5.25552e-16	6.58692e-14
141	16	132	12	135	0	192	0	ENSMUSG00000060681	Slc9a6	X	1	56609757	56664230	9.19407	8.87059	18.5017	1.6975e-05	0.000172503
1094	3	1034	3	501	4	933	1	ENSMUSG00000023092	Fhl1	X	1	56731787	56793346	-1.13466	10.9233	1.14215	0.285198	0.592455
981	7	1031	12	798	0	845	1	ENSMUSG00000067873	Htatsf1	X	1	57053583	57067183	3.16266	11.0006	6.22381	0.0126044	0.0831446
1777	7	1701	4	560	1	712	0	ENSMUSG00000031134	Rbmx	X	-1	57383530	57393036	1.1664	11.2621	0.651286	0.419653	0.695108
62	0	79	0	26	0	105	0	ENSMUSG00000031137	Fgf13	X	-1	59062145	59568071	0.3463	7.65703	1.45932e-08	0.999904	1
300	4	283	7	173	1	357	0	ENSMUSG00000062949	Atp11c	X	-1	60223290	60592698	2.50278	9.46597	3.36438	0.0666206	0.269348
50	2	42	0	54	0	138	0	ENSMUSG00000082226	Gm715	X	1	60548019	60548849	6.18741	7.78262	2.91598	0.0877058	0.333105
366	6	334	3	312	3	198	2	ENSMUSG00000045179	Sox3	X	-1	60891366	60893430	-0.436533	9.6047	0.187446	0.665051	0.947194
1	118	5	168	0	105	0	137	ENSMUSG00000050900	Gm7327	X	1	61785381	61786032	-4.45879	11.1285	8.32156	0.00391773	0.0313418
400	0	575	1	364	1	335	0	ENSMUSG00000081752	Sms-ps	X	-1	62775585	62776685	-1.16987	9.9388	0.325039	0.568595	0.845998
177	0	131	0	164	0	186	0	ENSMUSG00000036790	Slitrk2	X	1	66649318	66661393	0.518137	8.77606	-7.52457e-09	1	1
331	21	277	15	139	7	275	0	ENSMUSG00000000838	Fmr1	X	1	68678541	68717963	0.956851	9.5263	1.30823	0.252716	0.565602
38	0	41	0	65	0	44	0	ENSMUSG00000031189	Aff2	X	1	69360294	69868037	0.809972	7.28386	3.58707e-08	0.999849	1
1085	2	894	1	862	0	878	0	ENSMUSG00000035847	Ids	X	-1	70343069	70365084	5.51019	10.9946	2.28561	0.130579	0.431767
258	0	269	0	231	0	304	0	ENSMUSG00000045237	1110012L19Rik	X	1	70385877	70389417	0.402977	9.36184	3.84589e-07	0.999505	1
268	0	360	0	239	0	283	0	ENSMUSG00000073139	Tmem185a	X	-1	70459753	70477180	0.13916	9.4515	-2.79862e-09	1	1
273	0	337	0	335	0	279	0	ENSMUSG00000059401	Mamld1	X	1	71050240	71156056	0.38594	9.55744	-6.62454e-09	1	1
255	2	169	0	181	0	252	0	ENSMUSG00000031337	Mtm1	X	1	71210767	71315691	5.10253	9.10106	1.69117	0.193446	0.499398
437	3	346	1	290	0	429	1	ENSMUSG00000015214	Mtmr1	X	1	71364760	71419196	1.06921	9.81212	0.441645	0.50633	0.780246
927	1	810	0	508	0	966	1	ENSMUSG00000035776	Cd99l2	X	-1	71420060	71492849	-0.936701	10.7737	0.212989	0.644434	0.928381
670	2	820	1	607	2	693	2	ENSMUSG00000015217	Hmgb3	X	1	71555918	71560676	-1.35012	10.6281	1.21337	0.270666	0.578441
2	415	4	491	4	205	3	459	ENSMUSG00000083411	Rpl30-ps10	X	1	71803688	71804034	0.0122903	12.7114	0.00280452	0.957766	1
869	28	956	18	754	2	858	1	ENSMUSG00000073131	Vma21	X	1	71815924	71839757	2.95366	10.9831	10.0558	0.00151866	0.0139272
392	3	747	3	319	2	182	0	ENSMUSG00000033361	Prrg3	X	1	71962624	71972722	-0.287558	9.91219	0.0440141	0.833827	1
49	0	16	1	13	0	95	0	ENSMUSG00000031343	Gabra3	X	-1	72432681	72656848	5.00546	7.15515	1.3412	0.246823	0.565602
462	0	667	0	385	4	430	0	ENSMUSG00000031347	Cetn2	X	-1	72913532	72918411	-6.94708	10.1416	8.3536	0.00384924	0.0313418
989	2	1779	5	1127	2	1176	1	ENSMUSG00000031349	Nsdhl	X	1	72918557	72958514	0.212484	11.4241	0.0339226	0.853872	1
123	1	31	0	32	2	78	0	ENSMUSG00000073125	Xlr3b	X	1	73192207	73202930	-2.41092	7.66523	1.85126	0.173637	0.490407
98	0	128	0	100	0	132	0	ENSMUSG00000078317	F8a	X	1	73228291	73230795	0.445333	8.31942	-3.70891e-09	1	1
309	1	331	1	221	2	314	1	ENSMUSG00000031365	Zfp275	X	1	73342621	73359080	-1.58763	9.50788	1.28698	0.256604	0.567548
209	1	260	1	225	1	235	1	ENSMUSG00000031371	Haus7	X	-1	73437315	73459044	-0.751692	9.22925	0.247412	0.618903	0.90132
585	10	485	3	346	3	387	1	ENSMUSG00000019558	Slc6a8	X	1	73673150	73682502	0.270578	10.0808	0.0724077	0.787863	1
1123	2	1302	5	896	5	802	1	ENSMUSG00000002015	Bcap31	X	-1	73686178	73716175	-1.02186	11.1488	1.03837	0.308202	0.616403
130	0	130	1	93	3	78	0	ENSMUSG00000031378	Abcd1	X	1	73716597	73738534	-2.84074	8.28239	3.19359	0.0739275	0.290668
171	0	168	1	115	0	24	0	ENSMUSG00000031385	Plxnb3	X	1	73757090	73772514	2.86249	8.35201	0.406116	0.523948	0.804099
2644	1	2768	5	2069	6	2013	0	ENSMUSG00000002010	Idh3g	X	-1	73778963	73786897	-1.10923	12.2759	1.1654	0.280349	0.586446
130	2	143	0	68	0	50	0	ENSMUSG00000002014	Ssr4	X	1	73787028	73790830	3.90744	8.10314	0.849159	0.35679	0.638825
272	0	321	1	253	0	465	0	ENSMUSG00000002006	Pdzd4	X	-1	73793359	73824969	4.53849	9.63521	1.06939	0.301083	0.605386
802	3	725	1	445	0	437	2	ENSMUSG00000031388	Naa10	X	-1	73916873	73921944	-0.58091	10.3988	0.170772	0.679427	0.964017
144	0	181	0	167	0	152	1	ENSMUSG00000031387	Renbp	X	-1	73922121	73930850	-4.56575	8.7575	1.92878	0.164892	0.487093
1847	48	2136	99	2323	4	1891	4	ENSMUSG00000031386	Hcfc1	X	-1	73942792	73966357	3.43382	12.2485	20.3806	6.34683e-06	7.69809e-05
1345	7	1401	4	830	4	1083	1	ENSMUSG00000031392	Irak1	X	-1	74013914	74023918	-0.189903	11.2987	0.0372201	0.847018	1
808	8	741	13	706	4	773	0	ENSMUSG00000031393	Mecp2	X	-1	74026592	74135363	1.56941	10.7883	2.75893	0.096713	0.360041
2187	103	1676	128	984	71	1670	90	ENSMUSG00000084131	Rpl3-ps2	X	1	74170653	74171866	-0.813954	12.2818	1.73579	0.187674	0.493464
6039	137	6345	87	4805	35	3315	14	ENSMUSG00000031328	Flna	X	-1	74223461	74249820	0.86157	13.4665	1.81484	0.177929	0.490407
674	34	746	24	436	26	787	53	ENSMUSG00000001964	Emd	X	1	74254687	74261548	-1.41252	10.9773	4.75235	0.0292583	0.1507
946	18	705	8	235	14	572	9	ENSMUSG00000008682	Rpl10	X	1	74270812	74273135	-1.83212	10.5562	6.16513	0.0130293	0.0844657
519	2	494	0	220	0	220	0	ENSMUSG00000009995	Taz	X	1	74281912	74290151	3.90598	9.71108	0.850048	0.356539	0.638825
87	6	48	1	42	2	26	0	ENSMUSG00000019087	Atp6ap1	X	1	74297097	74304721	-0.0996486	7.46198	0.00496493	0.943826	1
1554	17	1265	13	552	11	600	14	ENSMUSG00000015291	Gdi1	X	1	74304998	74311862	-1.79465	11.1534	6.30004	0.0120735	0.0810649
147	0	139	1	129	4	114	0	ENSMUSG00000001962	Fam50a	X	1	74313033	74320149	-2.87241	8.55738	3.67775	0.0551433	0.238321
1354	9	1162	14	438	4	530	1	ENSMUSG00000031398	Plxna3	X	1	74329066	74344689	0.0527356	10.9017	0.00383181	0.950641	1
478	3	519	0	291	0	453	1	ENSMUSG00000015289	Lage3	X	-1	74351276	74353618	0.37498	9.97921	0.0490733	0.824684	1
262	153	255	144	212	143	230	185	ENSMUSG00000015290	Ubl4a	X	-1	74365718	74373218	-1.12323	11.6984	3.37393	0.0662354	0.269348
371	1	334	0	258	0	286	0	ENSMUSG00000031399	Fam3a	X	-1	74384719	74393272	3.80468	9.55572	0.714435	0.397975	0.66803
729	22	606	9	493	3	691	5	ENSMUSG00000004221	Ikbkg	X	1	74393290	74453854	0.93887	10.5758	1.30986	0.252419	0.565602
660	1	688	6	611	0	619	0	ENSMUSG00000031400	G6pdx	X	-1	74409483	74429194	6.79156	10.5263	5.15156	0.0232256	0.126562
1150	14	1298	8	767	6	1235	3	ENSMUSG00000031403	Dkc1	X	1	75095854	75109777	0.165219	11.2744	0.0403099	0.840876	1
183	0	203	1	167	0	150	0	ENSMUSG00000031402	Mpp1	X	-1	75109733	75131016	3.93793	8.85021	0.771275	0.379823	0.653853
2	40	4	55	1	51	2	45	ENSMUSG00000083736	Gm6039	X	1	75233063	75234312	-1.66223	9.49166	2.13796	0.143693	0.450237
444	52	299	19	150	26	265	47	ENSMUSG00000031198	Fundc2	X	1	75382399	75396459	-1.76435	10.2233	7.3015	0.0068897	0.0501664
221	11	142	2	41	3	60	6	ENSMUSG00000031200	Mtcp1	X	-1	75410444	75416588	-2.22638	8.49028	6.00162	0.0142927	0.0880993
406	2	286	0	222	0	339	1	ENSMUSG00000031201	Brcc3	X	1	75416628	75454001	-0.12239	9.56416	0.00460205	0.945914	1
952	82	904	90	514	0	1099	5	ENSMUSG00000031197	Vbp1	X	1	75514299	75534942	4.30277	11.2147	27.3541	1.69406e-07	3.03318e-06
108	6	77	4	59	2	103	10	ENSMUSG00000031202	Rab39b	X	-1	75572046	75578231	-1.10471	8.25338	1.56474	0.210972	0.521288
238	22	134	21	66	3	72	9	ENSMUSG00000087396	4933407K13Rik	X	-1	75706932	75764699	-0.235888	8.89618	0.0913703	0.762442	1
591	164	445	138	504	139	436	124	ENSMUSG00000016382	Pls3	X	-1	75785654	75875182	-0.698669	11.7917	1.31593	0.251324	0.565602
867	4	771	3	504	1	769	3	ENSMUSG00000025246	Tbl1x	X	1	77511013	77662983	-0.290003	10.6719	0.0715489	0.789095	1
311	0	323	0	274	0	291	0	ENSMUSG00000035725	Prkx	X	-1	77761411	77796278	0.203277	9.51272	-4.54616e-09	1	1
204	0	79	0	84	0	162	0	ENSMUSG00000047996	Prrg1	X	-1	78449613	78583896	0.0950385	8.47141	-5.26449e-09	1	1
619	6	509	6	563	0	501	2	ENSMUSG00000025666	Tmem47	X	1	81070698	81097872	1.73212	10.3453	2.25581	0.133114	0.435223
96	195	133	246	51	184	118	180	ENSMUSG00000082319	Actr3-ps	X	-1	81820384	81822730	-1.01646	11.8784	2.62799	0.104994	0.378189
205	54	165	80	162	85	134	22	ENSMUSG00000045103	Dmd	X	1	82948870	85206141	-0.545216	10.4411	0.698377	0.40333	0.674009
221	1	174	1	182	0	314	0	ENSMUSG00000035476	Tab3	X	1	85574022	85634469	5.4995	9.15817	2.09226	0.148047	0.458157
385	0	209	0	199	0	409	2	ENSMUSG00000025059	Gk	X	-1	85701937	85776819	-5.48498	9.51727	3.60518	0.0576	0.244273
199	0	184	1	285	1	350	0	ENSMUSG00000035277	Arx	X	1	93286445	93298357	0.0110795	9.36165	0.00042467	0.983559	1
529	0	617	0	429	0	717	0	ENSMUSG00000006678	Pola1	X	-1	93304767	93632155	0.406843	10.341	-1.48176e-08	1	1
75	0	97	0	40	0	94	3	ENSMUSG00000035246	Pcyt1b	X	1	93654863	93749951	-6.32434	7.84737	5.82374	0.0158113	0.0914624
425	1	449	1	252	0	335	0	ENSMUSG00000035232	Pdk3	X	-1	93764607	93832201	4.60694	9.7441	1.28801	0.256415	0.567548
333	71	375	80	342	0	309	0	ENSMUSG00000079509	Zfx	X	-1	94074631	94123702	11.2357	10.2584	43.8394	3.56452e-11	2.23376e-09
1503	1194	1730	1274	1158	770	1570	1134	ENSMUSG00000035150	Eif2s3x	X	-1	94188707	94212862	-0.621261	14.4618	1.09092	0.296268	0.602145
77	1	60	3	34	0	54	0	ENSMUSG00000043929	Klhl15	X	1	94234599	94277724	5.53967	7.49325	2.4067	0.120817	0.416762
329	8	355	3	107	0	398	1	ENSMUSG00000079508	Apoo	X	1	94367117	94417093	2.25304	9.51289	2.57381	0.108646	0.383988
9326	44	12906	36	7666	18	6879	15	ENSMUSG00000025151	Maged1	X	-1	94535474	94542143	-0.084462	14.194	0.0161751	0.898797	1
716	4	623	0	296	0	277	1	ENSMUSG00000071723	Gspt2	X	1	94636069	94643244	-0.127746	10.0736	0.00383412	0.950626	1
70	0	28	0	24	0	44	0	ENSMUSG00000073062	Zxdb	X	1	94724569	94730187	-0.2283	7.07212	5.02163e-09	0.999943	1
123	0	90	0	70	3	142	1	ENSMUSG00000071722	Spin4	X	-1	95022510	95026682	-6.63612	8.27103	7.28898	0.0069379	0.0501664
1559	1	1244	3	763	4	1094	0	ENSMUSG00000025656	Arhgef9	X	-1	95048935	95196856	-1.35884	11.2785	1.32694	0.249351	0.565602
260	2	240	0	142	0	236	0	ENSMUSG00000050332	Amer1	X	-1	95420318	95444872	4.72608	9.10532	1.37423	0.241087	0.565602
175	1	212	0	109	0	244	1	ENSMUSG00000035062	Zc4h2	X	-1	95639193	95658509	-0.775275	8.90236	0.149437	0.699074	0.973525
57	0	53	0	54	0	61	0	ENSMUSG00000035045	Zc3h12b	X	1	95711678	95932637	0.422547	7.4663	9.49897e-10	0.999975	1
373	4	315	2	129	0	173	2	ENSMUSG00000057421	Las1l	X	-1	95935335	95956962	-0.357554	9.26244	0.068092	0.794135	1
10176	20	11979	9	8701	9	7696	10	ENSMUSG00000031207	Msn	X	1	96096042	96168552	-0.647215	14.253	0.779795	0.377204	0.653588
1960	105	2151	140	1442	1	2636	2	ENSMUSG00000034457	Eda2r	X	-1	97333840	97377216	5.58229	12.2855	41.8901	9.65524e-11	4.03374e-09
60	0	32	0	50	0	34	0	ENSMUSG00000046532	Ar	X	1	98148769	98323215	0.140139	7.17829	1.00531e-09	0.999975	1
366	0	267	0	130	0	247	0	ENSMUSG00000031214	Ophn1	X	-1	98554277	98891025	-0.388216	9.24934	3.06718e-08	0.99986	1
1415	6	1197	5	965	2	1262	3	ENSMUSG00000047694	Yipf6	X	1	98936316	98949017	0.145106	11.3637	0.0219438	0.882237	1
479	10	479	9	340	2	646	3	ENSMUSG00000031217	Efnb1	X	1	99136130	99148991	1.20274	10.2142	1.71573	0.190243	0.496747
482	64	550	86	354	0	486	2	ENSMUSG00000034403	Pja1	X	-1	99465734	99471273	5.2027	10.5463	30.6708	3.05738e-08	7.18485e-07
69	0	104	0	34	0	34	0	ENSMUSG00000059327	Eda	X	1	99975606	100400762	-0.932754	7.49427	6.50821e-08	0.999796	1
644	50	630	44	392	2	536	0	ENSMUSG00000031221	Igbp1	X	1	100494291	100516125	4.29144	10.5475	19.8726	8.27785e-06	9.44796e-05
271	8	269	8	235	0	265	1	ENSMUSG00000015668	Pdzd11	X	-1	100622883	100626568	3.10712	9.42642	5.83715	0.0156912	0.0914624
1057	38	1097	57	1046	2	1346	2	ENSMUSG00000034311	Kif4	X	1	100625737	100727214	3.93248	11.435	21.4884	3.55978e-06	4.61544e-05
180	1	136	1	153	0	102	0	ENSMUSG00000019359	Gdpd2	X	1	100729873	100738895	4.80919	8.60812	1.44271	0.229701	0.550112
153	1	135	1	86	0	150	0	ENSMUSG00000000881	Dlg3	X	1	100767722	100818410	4.8926	8.47821	1.50943	0.219226	0.533875
177	0	90	1	135	0	236	0	ENSMUSG00000031297	Slc7a3	X	-1	101079210	101086020	4.70459	8.7442	1.16348	0.280745	0.586446
247	5	248	8	175	0	234	1	ENSMUSG00000046032	Snx12	X	-1	101097786	101222563	2.6616	9.2316	3.966	0.0464281	0.215472
421	3	348	6	322	2	333	0	ENSMUSG00000042903	Foxo4	X	1	101254528	101260873	1.17135	9.78408	0.944956	0.331007	0.635167
813	2	707	7	471	0	349	0	ENSMUSG00000079487	Med12	X	1	101274030	101297465	6.39246	10.3713	4.28263	0.0385036	0.188018
232	0	150	0	199	0	363	0	ENSMUSG00000031302	Nlgn3	X	1	101299168	101325963	0.900221	9.22677	-3.95605e-09	1	1
854	5	864	18	621	1	600	1	ENSMUSG00000031310	Zmym3	X	-1	101404384	101420849	2.17284	10.7269	3.94571	0.0469911	0.215472
3753	36	3831	58	3058	12	3696	5	ENSMUSG00000031311	Nono	X	1	101429318	101448591	1.52326	12.9175	4.65167	0.0310234	0.157633
174	7	141	13	123	4	131	3	ENSMUSG00000031314	Taf1	X	1	101532734	101601789	0.438084	8.82454	0.25364	0.614524	0.89907
4171	168	2787	217	1333	2	949	3	ENSMUSG00000034160	Ogt	X	1	101640060	101684351	3.88445	12.4849	23.1495	1.4988e-06	2.16749e-05
85	1	107	4	43	2	88	9	ENSMUSG00000084284	Tpt1-ps6	X	1	101768535	101769057	-2.31965	8.09583	5.62694	0.0176865	0.0992557
156	3	82	1	48	0	77	0	ENSMUSG00000079481	Nhsl2	X	1	101849385	102092055	5.14779	8.03215	1.91867	0.166003	0.487093
181	1	239	1	114	0	180	0	ENSMUSG00000049191	Rtl5	X	-1	102066544	102071304	4.69841	8.8488	1.35545	0.244328	0.565602
679	45	712	103	613	0	747	1	ENSMUSG00000051220	Ercc6l	X	-1	102141716	102157091	6.3047	10.9499	36.2198	1.76274e-09	6.62791e-08
27942	1780	25603	2248	12831	27	21213	98	ENSMUSG00000031320	Rps4x	X	-1	102184941	102189394	3.78948	15.7637	36.0137	1.95934e-09	6.69737e-08
51	0	53	0	64	0	60	0	ENSMUSG00000051159	Cited1	X	-1	102247381	102252181	0.614257	7.49563	1.01801e-08	0.999919	1
547	5	582	0	467	1	615	0	ENSMUSG00000034055	Phka1	X	-1	102513975	102644246	1.35627	10.318	0.768006	0.380835	0.653853
283	0	193	0	150	0	233	0	ENSMUSG00000031327	Chic1	X	1	103356476	103396092	0.0282539	9.07254	-2.34265e-09	1	1
109	36509	28	20879	28	11668	27	17512	ENSMUSG00000086503	Xist	X	-1	103460366	103483254	-0.869808	18.4308	1.80852	0.178686	0.490407
70	43	46	35	41	19	41	20	ENSMUSG00000097571	Jpx	X	1	103493556	103565696	-0.250973	8.94798	0.132954	0.715389	0.98892
252	105	161	55	89	25	85	22	ENSMUSG00000086370	Ftx	X	-1	103560907	103623790	-0.282742	9.97241	0.189185	0.663596	0.947194
1553	4	2159	4	1615	2	1127	1	ENSMUSG00000033965	Slc16a2	X	-1	103697414	103821983	0.22392	11.7528	0.0398536	0.841767	1
1032	16	938	5	991	1	1072	3	ENSMUSG00000056537	Rlim	X	-1	103957163	103981284	1.59354	11.1583	2.81294	0.0935069	0.351586
89	0	148	0	81	0	128	0	ENSMUSG00000046449	Nexmif	X	-1	104077434	104201185	0.264201	8.27236	-3.55687e-09	1	1
547	32	495	23	400	1	579	0	ENSMUSG00000031333	Abcb7	X	-1	104280657	104413856	4.85605	10.3499	18.8288	1.42994e-05	0.000152882
177	0	158	1	152	0	200	0	ENSMUSG00000073016	Uprt	X	1	104482818	104507490	4.30286	8.82734	0.943472	0.331387	0.635167
118	0	63	0	58	1	164	0	ENSMUSG00000033906	Zdhhc15	X	-1	104536969	104671064	-4.37726	8.16618	1.76301	0.184249	0.491331
173	118	162	102	115	32	144	65	ENSMUSG00000087174	5530601H04Rik	X	-1	105037197	105079609	0.111848	10.5179	0.031464	0.859209	1
447	158	501	185	395	80	470	112	ENSMUSG00000031226	Pbdc1	X	1	105079756	105117090	-0.045364	11.606	0.00551158	0.940819	1
531	11	397	5	307	0	598	1	ENSMUSG00000031227	Magee1	X	1	105120378	105123927	3.15131	10.1004	5.9065	0.0150851	0.091374
2803	10	2527	3	1959	6	1803	5	ENSMUSG00000031229	Atrx	X	-1	105797615	105929403	-1.12963	12.2241	1.78898	0.18105	0.491331
2011	3	1787	1	1458	4	1554	0	ENSMUSG00000031232	Magt1	X	-1	105968084	106011906	-1.12238	11.8147	0.907566	0.340761	0.635167
76	9	55	4	36	0	27	3	ENSMUSG00000031231	Cox7b	X	1	106015700	106022450	0.231791	7.52116	0.0443435	0.833216	1
202	3	131	0	102	1	115	2	ENSMUSG00000033792	Atp7a	X	1	106027276	106124926	-1.49124	8.57484	1.2513	0.263304	0.575594
4573	130	3594	29	1155	11	1764	6	ENSMUSG00000062070	Pgk1	X	1	106187100	106203699	0.628478	12.5314	0.791732	0.373577	0.65333
128	1	102	0	174	3	165	0	ENSMUSG00000047242	Taf9b	X	-1	106206883	106221158	-1.75385	8.66708	1.21479	0.270386	0.578441
225	0	386	0	32	0	93	0	ENSMUSG00000033737	Fndc3c1	X	-1	106420041	106485401	-1.80912	8.79805	1.89391e-07	0.999653	1
79	0	105	0	40	0	81	0	ENSMUSG00000049929	Lpar4	X	1	106920625	106933900	-0.172553	7.78937	8.62153e-09	0.999926	1
1030	1	759	0	229	2	625	0	ENSMUSG00000031239	Itm2a	X	-1	107397099	107403376	-2.91667	10.474	2.72256	0.0989395	0.364718
775	1	570	1	364	1	839	0	ENSMUSG00000031242	2610002M06Rik	X	-1	107782751	107816334	0.0227598	10.4708	9.27664e-05	0.992315	1
468	5	385	1	385	1	614	1	ENSMUSG00000063663	Brwd3	X	-1	108737016	108834372	0.945612	10.107	0.543125	0.46114	0.740978
309	0	317	0	325	0	383	0	ENSMUSG00000031245	Hmgn5	X	-1	109004534	109013404	0.551041	9.66339	-9.8355e-09	1	1
3250	14	2645	9	1467	3	3379	4	ENSMUSG00000031246	Sh3bgrl	X	1	109095365	109197873	0.608912	12.4338	0.503804	0.477834	0.758082
213	0	280	4	171	0	141	0	ENSMUSG00000056854	Pou3f4	X	1	110814280	110817207	5.45394	9.02264	2.3076	0.128742	0.431767
513	2	591	1	430	2	879	0	ENSMUSG00000025665	Rps6ka6	X	-1	111388192	111537959	0.0139874	10.4331	4.31985e-06	0.998342	1
359	42	336	21	304	0	321	1	ENSMUSG00000025531	Chm	X	-1	113040593	113185517	4.96278	9.89805	19.8693	8.29209e-06	9.44796e-05
63	0	52	0	51	0	119	0	ENSMUSG00000034755	Pcdh11x	X	1	120290259	120910619	0.943108	7.74824	5.62112e-08	0.999811	1
33	0	43	0	37	2	68	0	ENSMUSG00000055733	Nap1l3	X	-1	122394565	122397401	-5.09233	7.25542	3.02692	0.0818933	0.314203
37	1	38	1	47	0	59	0	ENSMUSG00000034480	Diaph2	X	1	129749742	130465834	5.67077	7.25704	2.2817	0.130908	0.431767
207	3	288	6	254	3	242	0	ENSMUSG00000031256	Cstf2	X	1	134059187	134086819	0.843483	9.36571	0.582975	0.445149	0.727745
191	0	128	1	99	1	130	0	ENSMUSG00000067369	Trmt2b	X	-1	134222339	134276984	-1.20785	8.53626	0.34361	0.557753	0.837983
266	6	346	2	209	1	400	0	ENSMUSG00000031262	Cenpi	X	1	134308084	134362639	2.15609	9.56949	2.28831	0.130352	0.431767
100	1	70	1	87	0	72	0	ENSMUSG00000000223	Drp2	X	1	134404551	134456573	5.0293	7.94748	1.62822	0.201949	0.506921
212	6	112	1	64	0	239	0	ENSMUSG00000045427	Hnrnph2	X	1	134601179	134607060	6.74249	8.71984	4.85741	0.0275276	0.143755
800	4	834	0	799	2	753	1	ENSMUSG00000049804	Armcx4	X	1	134686519	134696757	-0.505654	10.8131	0.166319	0.683404	0.966014
432	3	408	0	248	0	387	0	ENSMUSG00000033460	Armcx1	X	1	134717963	134721917	5.27197	9.76252	1.99524	0.157794	0.478473
141	0	136	0	119	0	138	0	ENSMUSG00000050394	Armcx6	X	-1	134748461	134751417	0.257204	8.50387	-4.27481e-09	1	1
592	4	577	1	407	1	555	0	ENSMUSG00000049047	Armcx3	X	1	134756595	134761455	1.18016	10.2579	0.577997	0.447099	0.727745
1138	2	1159	0	1115	2	1061	5	ENSMUSG00000033436	Armcx2	X	-1	134804145	134809221	-2.63214	11.2711	4.89975	0.0268606	0.142248
52	0	35	0	47	0	83	0	ENSMUSG00000052676	Zmat1	X	-1	134971372	135009209	0.922447	7.4302	3.32498e-08	0.999855	1
200	0	76	1	81	1	197	5	ENSMUSG00000031409	Tceal6	X	-1	135208687	135210687	-3.17033	8.611	5.00453	0.0252811	0.135795
98	5	83	16	67	1	88	0	ENSMUSG00000072969	Armcx5	X	1	135742733	135747322	3.31165	8.19949	6.80171	0.00910707	0.0622593
1562	67	1135	80	1005	5	1364	1	ENSMUSG00000043384	Gprasp1	X	1	135742733	135803474	3.65939	11.6224	21.3191	3.88829e-06	4.87332e-05
852	1	773	0	751	0	1118	2	ENSMUSG00000072964	Bhlhb9	X	1	135797594	135891081	-1.46022	10.922	0.719995	0.396145	0.66803
506	2	329	0	259	1	561	0	ENSMUSG00000072966	Gprasp2	X	1	135839034	135844730	0.0738539	9.92097	0.00133196	0.970887	1
975	0	998	0	871	1	1448	0	ENSMUSG00000048040	Arxes2	X	1	135993824	135995355	-4.34564	11.1912	1.74961	0.185926	0.492311
212	0	368	2	330	0	358	2	ENSMUSG00000048355	Arxes1	X	1	136033367	136034946	-0.433044	9.63057	0.0866921	0.768425	1
1173	11	3327	29	2463	5	1621	5	ENSMUSG00000042750	Bex2	X	-1	136066564	136068236	1.11352	12.2097	2.05285	0.151921	0.464409
708	3	899	2	688	3	588	1	ENSMUSG00000051579	Tceal8	X	-1	136168984	136172342	-0.753923	10.6789	0.443739	0.505323	0.780246
327	1	244	0	135	0	406	0	ENSMUSG00000050071	Bex1	X	-1	136213972	136215513	4.12224	9.39352	0.851368	0.356166	0.638825
1263	0	1289	1	741	0	950	2	ENSMUSG00000042712	Tceal9	X	1	136245079	136247139	-2.22067	11.1426	1.6262	0.202229	0.506921
406	3	87	2	73	1	497	1	ENSMUSG00000044550	Tceal3	X	1	136590842	136668378	0.732793	9.36771	0.286895	0.592217	0.869819
120	1	25	0	42	0	127	0	ENSMUSG00000049536	Tceal1	X	1	136707982	136711478	4.31365	7.85512	0.937947	0.332806	0.635167
154	3	101	3	30	2	38	1	ENSMUSG00000031422	Morf4l2	X	-1	136732942	136743690	-1.68048	7.94256	1.81407	0.17802	0.490407
132	0	105	0	57	0	32	0	ENSMUSG00000087368	BC065397	X	1	136741824	136803364	-1.10521	7.85897	9.17051e-08	0.999758	1
93	0	67	0	45	0	21	0	ENSMUSG00000031425	Plp1	X	1	136822671	136839733	-0.989314	7.4305	5.14076e-08	0.999819	1
299	21	323	21	228	0	286	0	ENSMUSG00000044348	Slc25a53	X	-1	136981116	137038302	9.25477	9.63787	19.6406	9.34613e-06	0.000103357
152	0	106	0	84	1	224	1	ENSMUSG00000031428	Zcchc18	X	1	136993155	136998472	-5.33499	8.59047	3.37908	0.0660291	0.269348
576	14	367	4	268	1	649	1	ENSMUSG00000042595	Fam199x	X	1	137049594	137082503	2.2043	10.123	3.86131	0.0494116	0.22384
44	0	59	1	28	0	51	1	ENSMUSG00000052854	Nrk	X	1	138914430	139010532	-1.01288	7.22677	0.244666	0.620856	0.90132
134	0	123	0	66	0	237	2	ENSMUSG00000042515	Pwwp3b	X	1	139210042	139238335	-5.20474	8.568	3.17036	0.0749861	0.290668
567	0	412	0	265	0	486	1	ENSMUSG00000042473	Tbc1d8b	X	1	139684996	139753405	-4.92784	9.95752	2.24074	0.134417	0.435696
16	31	13	25	5	17	13	42	ENSMUSG00000098559	Gm15013	X	-1	139713681	139714481	-1.51073	8.62123	3.71377	0.0539653	0.235941
157	0	147	0	142	0	174	0	ENSMUSG00000031434	Morc4	X	-1	139821632	139871677	0.420491	8.69397	-6.38021e-09	1	1
180	12	132	9	120	0	175	1	ENSMUSG00000031433	Rbm41	X	-1	139889511	139998595	3.53817	8.82663	8.03995	0.00457569	0.0358429
1295	3	1278	0	887	1	1711	2	ENSMUSG00000031432	Prps1	X	1	140456613	140476140	-0.780167	11.434	0.357973	0.549634	0.833316
329	0	249	1	130	0	241	0	ENSMUSG00000031431	Tsc22d3	X	-1	140539528	140600659	3.6034	9.18358	0.635487	0.42535	0.701454
989	1	867	2	650	1	806	0	ENSMUSG00000000266	Mid2	X	1	140664599	140767715	0.449454	10.829	0.0709562	0.78995	1
261	6	334	1	197	0	267	1	ENSMUSG00000031429	Psmd10	X	-1	140948429	140956728	1.64199	9.38039	1.23497	0.266442	0.578441
389	5	386	3	219	1	207	0	ENSMUSG00000079418	Atg4a	X	1	140956907	141164270	1.30945	9.52736	0.791723	0.37358	0.65333
123	1	33	0	91	0	126	1	ENSMUSG00000031273	Col4a6	X	-1	141165403	141474076	-0.361017	8.10909	0.037693	0.846061	1
570	1	436	0	460	2	420	0	ENSMUSG00000031274	Col4a5	X	1	141475385	141689234	-1.94385	10.1131	1.25558	0.26249	0.575594
1	72	0	84	0	57	0	96	ENSMUSG00000082675	Gm6382	X	1	142210884	142211825	-2.65276	10.2653	1.86301	0.172278	0.490407
752	0	661	4	324	0	675	0	ENSMUSG00000042271	Nxt2	X	1	142226770	142239692	5.68409	10.3874	2.6187	0.105611	0.378189
79	9	46	13	40	7	79	11	ENSMUSG00000083311	Gm5643	X	1	142297565	142298530	-0.518451	8.16701	0.442803	0.505773	0.780246
168	0	119	0	147	4	138	0	ENSMUSG00000090122	Kcne1l	X	-1	142304752	142306294	-6.55034	8.65091	7.02758	0.00802637	0.0558873
1103	256	1266	393	970	0	1239	2	ENSMUSG00000031278	Acsl4	X	-1	142317993	142390535	7.48528	12.1065	70.895	3.76757e-17	7.08303e-15
1315	3	1407	3	978	0	1373	1	ENSMUSG00000047045	Tmem164	X	1	142681406	142843494	1.62	11.4068	1.17329	0.278726	0.586446
134	1	122	1	147	0	118	0	ENSMUSG00000042225	Ammecr1	X	-1	142851146	142966728	5.19056	8.51045	1.78122	0.182	0.491331
417	1	223	0	532	0	267	0	ENSMUSG00000031283	Chrdl1	X	-1	143285674	143394262	4.39178	9.80261	0.986807	0.320524	0.630979
231	0	214	0	230	0	463	3	ENSMUSG00000031284	Pak3	X	1	143518591	143797796	-5.3739	9.48542	3.83256	0.0502661	0.225001
83	7	14	0	5	0	195	0	ENSMUSG00000031285	Dcx	X	-1	143855842	143933311	7.78593	7.85377	7.48615	0.00621752	0.0467558
642	25	575	3	468	0	650	2	ENSMUSG00000041718	Alg13	X	1	144317804	144374450	2.65873	10.4443	6.00686	0.0142504	0.0880993
1067	2	900	0	1140	1	786	2	ENSMUSG00000041688	Amot	X	-1	145446425	145505181	-1.45264	11.0881	1.07902	0.298917	0.604263
59	0	80	0	76	0	126	0	ENSMUSG00000081738	Hmgb1-ps2	X	1	146175942	146176577	0.961123	7.97499	3.32793e-08	0.999854	1
709	1	599	2	422	0	839	0	ENSMUSG00000031290	Lrch2	X	-1	147470375	147554081	5.71765	10.4896	2.54957	0.110324	0.384091
311	0	340	1	329	0	262	0	ENSMUSG00000025269	Apex2	X	-1	150519519	150589868	4.07497	9.57402	0.833166	0.361359	0.643586
159	16	137	8	73	10	169	7	ENSMUSG00000025272	Tro	X	-1	150645304	150657583	-0.724054	8.88731	0.893199	0.344612	0.635167
2756	2	3224	3	2310	5	2435	0	ENSMUSG00000025268	Maged2	X	-1	150806370	150814345	-1.04519	12.4428	0.92712	0.335612	0.635167
1313	4	1421	1	977	1	1558	1	ENSMUSG00000025266	Gnl3l	X	-1	150983141	151017322	0.407664	11.4603	0.0944687	0.758571	1
294	0	291	2	277	1	201	1	ENSMUSG00000025265	Fgd1	X	1	151046150	151089521	-1.04115	9.39437	0.462403	0.496503	0.780246
329	0	360	2	259	0	324	0	ENSMUSG00000025264	Tsr2	X	-1	151087094	151096543	4.94654	9.58902	1.56002	0.211662	0.521288
108	14	115	10	154	8	140	11	ENSMUSG00000041245	Wnk3	X	1	151198078	151320152	-0.0371554	8.91977	0.00252564	0.959919	1
167	0	142	2	162	0	159	0	ENSMUSG00000025262	Fam120c	X	1	151344175	151471842	5.22986	8.73783	1.82041	0.177264	0.490407
72	3	44	1	21	1	63	0	ENSMUSG00000084166	Gm6451	X	-1	151413668	151414384	0.62717	7.37005	0.146187	0.702206	0.974278
359	0	347	1	310	0	239	0	ENSMUSG00000041229	Phf8	X	1	151520672	151633859	3.84367	9.57504	0.731254	0.392477	0.667744
1664	6	1485	15	2330	5	1818	2	ENSMUSG00000025261	Huwe1	X	1	151800807	151935417	1.20601	11.9929	1.97829	0.159571	0.479989
935	0	802	5	631	0	910	0	ENSMUSG00000025260	Hsd17b10	X	1	152001845	152004442	6.30436	10.8211	3.7959	0.0513781	0.227273
1011	4	1025	10	802	0	937	1	ENSMUSG00000041133	Smc1a	X	1	152016428	152062694	2.78732	11.0338	4.4659	0.0345779	0.172139
195	1	242	2	185	1	152	0	ENSMUSG00000041115	Iqsec2	X	1	152144268	152225236	0.441975	8.99177	0.0685046	0.793527	1
1559	740	1600	838	1433	561	1156	473	ENSMUSG00000025332	Kdm5c	X	1	152233020	152274535	-0.446619	13.83	0.559948	0.454281	0.733089
151	1	73	1	43	0	87	1	ENSMUSG00000087403	Kantr	X	-1	152294828	152327495	-0.524751	7.99707	0.0765661	0.782006	1
853	1	894	0	398	0	479	0	ENSMUSG00000041096	Tspyl2	X	-1	152336852	152342425	3.21169	10.4775	0.504145	0.477685	0.758082
142	0	74	0	72	0	147	0	ENSMUSG00000056679	Gpr173	X	-1	152343598	152368704	0.346491	8.24124	-2.63522e-09	1	1
181	0	252	0	196	0	123	1	ENSMUSG00000045180	Shroom2	X	-1	152609509	152769465	-5.00841	8.93772	2.32315	0.127461	0.431767
61	1	68	0	43	0	55	0	ENSMUSG00000067215	Usp51	X	1	153006469	153009416	3.82014	7.46927	0.719681	0.396249	0.66803
2588	31	2780	4	1404	0	1978	3	ENSMUSG00000047238	Mageh1	X	-1	153036166	153037575	1.88733	12.1497	3.56023	0.0591796	0.247239
118	0	28	0	30	0	73	0	ENSMUSG00000085982	9530051G07Rik	X	1	153037629	153072915	-0.23125	7.54412	8.26438e-09	0.999927	1
152	0	79	1	47	0	183	0	ENSMUSG00000041658	Rragb	X	1	153139981	153171943	4.2572	8.30588	0.915339	0.338702	0.635167
439	7	506	5	379	3	426	0	ENSMUSG00000050148	Ubqln2	X	1	153498227	153501570	0.993379	10.0546	0.869999	0.350956	0.638825
166	0	108	0	93	0	116	0	ENSMUSG00000041633	Kctd12b	X	-1	153685154	153696391	-0.0650635	8.36444	4.07891e-10	0.999984	1
222	0	204	1	126	0	165	0	ENSMUSG00000086316	Nbdy	X	1	153723590	153741920	3.68338	8.84994	0.666307	0.414342	0.689348
264	0	218	1	209	1	198	0	ENSMUSG00000025283	Sat1	X	-1	155213132	155216449	-0.963988	9.15171	0.226123	0.634414	0.91746
70	0	85	0	60	0	51	0	ENSMUSG00000025287	Acot9	X	1	155262443	155297654	-0.105391	7.65004	3.36729e-09	0.999954	1
1196	1	1262	1	845	0	1330	1	ENSMUSG00000025289	Prdx4	X	-1	155323918	155340754	0.108433	11.2761	0.003108	0.955541	1
51	324	49	298	48	218	37	330	ENSMUSG00000085711	Gm15163	X	-1	157016229	157017530	-0.794949	12.3602	1.5569	0.21212	0.521288
1641	4	2288	18	1196	1	1578	3	ENSMUSG00000071708	Sms	X	-1	157443855	157492287	1.12172	11.7987	1.35957	0.243613	0.565602
617	5	619	13	523	3	745	1	ENSMUSG00000046873	Mbtps2	X	-1	157535371	157598715	1.38713	10.5366	2.08597	0.148657	0.458157
859	2	684	6	729	0	759	2	ENSMUSG00000031309	Rps6ka3	X	1	159210307	159368244	1.21761	10.7504	0.994206	0.318716	0.630723
3478	0	3541	7	2112	1	3100	3	ENSMUSG00000067194	Eif1ax	X	1	159372178	159389928	-0.387096	12.6057	0.125978	0.722639	0.995283
171	0	240	0	106	0	165	0	ENSMUSG00000041020	Map7d2	X	1	159414572	159498757	-0.175197	8.77425	8.95826e-09	0.999924	1
244	1	153	0	66	1	151	2	ENSMUSG00000044150	Bclaf3	X	1	159526688	159593081	-3.20164	8.66444	3.99137	0.0457338	0.215472
62	0	122	0	48	0	71	0	ENSMUSG00000040990	Sh3kbp1	X	1	159627272	159978069	-0.166095	7.7881	1.02655e-08	0.999919	1
120	0	83	0	28	0	35	0	ENSMUSG00000031303	Map3k15	X	1	159988433	160123351	-1.35047	7.59408	1.17751e-07	0.999726	1
4872	6	4758	3	3567	3	5039	9	ENSMUSG00000031299	Pdha1	X	-1	160122209	160138413	-1.29408	13.1883	2.20068	0.13795	0.439517
443	1	239	0	123	0	158	0	ENSMUSG00000031295	Phka2	X	1	160502166	160598878	2.8453	9.17884	0.4018	0.526161	0.804214
125	0	107	1	101	0	118	0	ENSMUSG00000031292	Cdkl5	X	-1	160771923	160994704	4.14035	8.30846	0.863014	0.352897	0.638825
176	0	122	0	68	0	153	0	ENSMUSG00000000037	Scml2	X	1	161082525	161258213	-0.0699523	8.4355	2.61216e-09	0.999959	1
16	0	56	0	45	0	45	0	ENSMUSG00000043518	Rai2	X	1	161717069	161779496	0.818377	7.0925	1.00393e-09	0.999975	1
65	0	228	1	200	0	97	0	ENSMUSG00000059493	Nhs	X	-1	161833296	162159730	4.29811	8.67098	0.937371	0.332955	0.635167
158	0	156	0	79	0	95	0	ENSMUSG00000040855	Reps2	X	-1	162411954	162643649	-0.480347	8.35763	1.6817e-08	0.999897	1
187	76	177	95	124	50	190	68	ENSMUSG00000059461	Gm7331	X	1	162566857	162567243	-0.458947	10.561	0.53175	0.465872	0.745395
70	5	41	2	27	6	15	2	ENSMUSG00000031353	Rbbp7	X	1	162760402	162779092	-2.4122	7.28695	5.79563	0.0160661	0.0915281
97	4	99	2	46	0	88	0	ENSMUSG00000038344	Txlng	X	-1	162778919	162829454	6.17642	7.95721	3.59884	0.0578199	0.244273
552	6	503	2	450	0	536	5	ENSMUSG00000031357	Syap1	X	-1	162857057	162888447	-0.138544	10.2446	0.0188971	0.890662	1
476	2	409	0	236	0	400	0	ENSMUSG00000031360	Ctps2	X	1	162901238	163032508	4.64294	9.79162	1.31086	0.25224	0.565602
164	0	125	1	104	0	188	1	ENSMUSG00000031367	Ap1s2	X	1	163909017	163933666	-0.646039	8.61959	0.107007	0.743578	1
783	64	821	54	564	0	568	0	ENSMUSG00000031370	Zrsr2	X	-1	163935443	163958661	10.498	10.8385	33.7236	6.35256e-09	1.83736e-07
154	0	101	0	34	0	101	0	ENSMUSG00000031373	Car5b	X	-1	163976822	164027997	-0.549597	8.06433	1.5948e-08	0.999899	1
132	1	140	1	96	0	135	2	ENSMUSG00000040749	Siah1b	X	-1	164070705	164076493	-0.910107	8.46151	0.352862	0.552498	0.834294
60	0	51	0	52	0	101	0	ENSMUSG00000031379	Pir	X	1	164269371	164373011	0.837406	7.65788	3.17539e-08	0.999858	1
457	12	383	8	231	2	298	5	ENSMUSG00000031381	Piga	X	1	164419787	164433916	0.100681	9.78208	0.0135994	0.907164	1
262	4	217	1	140	1	261	0	ENSMUSG00000061778	Mospd2	X	-1	164936169	164980375	1.17477	9.13971	0.567786	0.45114	0.731158
366	0	312	0	210	0	331	0	ENSMUSG00000047757	Fancb	X	1	164980592	164997272	0.0417846	9.51222	-7.8601e-10	1	1
221	74	212	67	180	1	236	2	ENSMUSG00000040621	Gemin8	X	1	166170454	166190512	4.74173	9.83849	29.1021	6.86619e-08	1.43427e-06
11336	663	8736	485	6497	11	9684	16	ENSMUSG00000031342	Gpm6b	X	1	166238911	166388988	4.33256	14.3941	42.3593	7.59535e-11	3.56982e-09
156	23	153	9	139	0	212	0	ENSMUSG00000040586	Ofd1	X	-1	166390033	166440704	9.22922	8.98962	18.7842	1.46376e-05	0.000152882
197	18	188	11	102	0	197	0	ENSMUSG00000079317	Trappc2	X	1	166440574	166453140	8.61606	8.98426	14.2518	0.000159906	0.00154166
567	2	532	2	241	1	507	2	ENSMUSG00000079316	Rab9	X	-1	166457253	166479867	-0.876661	10.0565	0.481491	0.487748	0.770559
177	4	129	8	73	0	153	0	ENSMUSG00000051224	Tceanc	X	-1	166499812	166518567	7.33169	8.57545	7.13326	0.0075667	0.0536808
124	20	77	12	78	12	69	10	ENSMUSG00000049775	Tmsb4x	X	-1	167207093	167209315	-0.697958	8.6344	0.905048	0.341432	0.635167
1394	2	1550	6	888	2	1403	0	ENSMUSG00000025742	Prps2	X	-1	167346322	167382749	0.825375	11.4446	0.449645	0.502504	0.780246
534	4	533	6	286	1	546	2	ENSMUSG00000031358	Msl3	X	-1	168654117	168673898	0.641301	10.1255	0.340747	0.559398	0.837983
883	157	911	24	705	1	947	1	ENSMUSG00000031352	Hccs	X	-1	169250193	169320372	5.13695	11.195	28.8254	7.92054e-08	1.56743e-06
218	27	265	26	294	12	169	14	ENSMUSG00000035299	Mid1	X	1	169685199	170005736	0.156603	9.73246	0.0512586	0.820888	1
